# The Uvrag-containing PI3K complex promotes Hsc70-4 dependent endosomal clathrin removal and lysosomal maturation in Drosophila nephrocytes

**DOI:** 10.64898/2026.05.12.724521

**Authors:** Anikó Nagy, Virág Balogh, Dávid Hargitai, Attila Boda, Enikő Horváth, Zsófia Simon-Vecsei, Gábor Juhász, Péter Lőrincz

## Abstract

The class III phosphatidylinositol 3-kinase complex (PI3K(III)) generates phosphatidylinositol-3-phosphate (PI(3)P), a lipid that defines endosomal membrane identity. Two PI3K(III) complexes share core subunits but differ in their fourth component: the Atg14-containing complex I functions in autophagy, whereas the Uvrag-containing complex II is required for endosomal maturation. Despite this, the mechanism by which complex II promotes lysosomal function remains unclear. Using Drosophila nephrocytes, we show that PI(3)P is enriched on Rab7-positive late endosomes and that the Hsp70 chaperone Hsc70-4 binds phosphoinositides. Loss of PI3K complex II disrupts endolysosomal organization and phenocopies Hsc70-4 inhibition. In both cases, clathrin accumulates on intracellular, often endosomal membranes, Rab7 compartments are disorganized, and abnormal endolysosomal structures form. These defects are accompanied by impaired HOPS recruitment, lysosomal dysfunction, and secretion of endolysosomal content. Importantly, clathrin depletion partially rescues these defects. Together, our findings identify a role for PI3K complex II in promoting clathrin removal from endosomal membranes and link PI(3)P and Hsc70-4 activity to lysosomal maturation.
