## Supplementary material for "The Uvrag-containing PI3K complex promotes Hsc70-4 dependent endosomal clathrin removal and lysosomal maturation in Drosophila nephrocytes": Table 1.

### Sheet: Munka1
Figure	Panel	Genotype
Figure 1	A	UAS-GFP-myc-2xFYVE/+; prospero-Gal4/UAS-pLuc [JF01355]
	B	UAS-GFP-myc-2xFYVE/+; prospero-Gal4/UAS-Vps34 [HMS00261]
	C	UAS-GFP-myc-2xFYVE/+; prospero-Gal4/UAS-Uvrag [HMS01357]
	D	UAS-GFP-myc-2xFYVE/UAS-Atg14 [KK108559]; prospero-Gal4/UAS-DcR
	E	UAS-DcR2/+; prospero-Gal4/UAS-pLuc [JF01355]
	F	UAS-DcR2/+; prospero-Gal4/UAS-Vps34 [HMS00261]
	G	UAS-DcR2/+; prospero-Gal4/UAS-Uvrag [HMS01357]
	H	UAS-DcR2/UAS-Atg14 [KK108559]; prospero-Gal4/+
	I	UAS-DcR2/+; prospero-Gal4/UAS-pLuc [JF01355]
	J	UAS-DcR2/+; prospero-Gal4/UAS-Vps34 [HMS00261]
	K	UAS-DcR2/+; prospero-Gal4/UAS-Uvrag [HMS01357]
	L	UAS-DcR2/UAS-Atg14 [KK108559]; prospero-Gal4/+
	M	UAS-GALNT2-YFP/+; prospero-Gal4/UAS-pLuc [JF01355]
	N	UAS-GALNT2-YFP/+; prospero-Gal4/UAS-Vps34 [HMS00261]
	O	UAS-GALNT2/+; prospero-Gal4/UAS-Uvrag [HMS01357]
	P	UAS-GALNT2/UAS-Atg14 [KK108559]; prospero-Gal4/+
Figure 2	A	UAS-DcR2/+; prospero-Gal4/UAS-pLuc [JF01355]
	B	UAS-DcR2/+; prospero-Gal4/UAS-Vps34 [HMS00261]
	C	UAS-DcR2/+; prospero-Gal4/UAS-Uvrag [HMS01357]
	D	UAS-DcR2/+; prospero-Gal4/UAS-Vps15 [HMS00908]
	E	UAS-DcR2/UAS-Atg6 [KK110197]; prospero-Gal4/+
Figure 3	A	UAS-DcR2/+; prospero-Gal4/UAS-pLuc [JF01355]
	B	UAS-DcR2/UAS-Vps34 [KK100296]; prospero-Gal4/+
	C	UAS-DcR2/+; prospero-Gal4/UAS-Uvrag [HMS01357]
	E	w1118/+;UAS-DcR2/+; prospero-Gal4/+
	F	UAS-DcR2/UAS-Vps34 [KK100296]; prospero-Gal4/+
	G	UAS-DcR2/+; prospero-Gal4/UAS-Uvrag [HMS01357]
	H	UAS-DcR2/+; prospero-Gal4/UAS-Vps34 [HMS00261]
	I	UAS-DcR2/+; prospero-Gal4/UAS-Uvrag [HMS01357]
Figure 4	A	UAS-DcR2/+; prospero-Gal4/UAS-pLuc [JF01355]
	B	UAS-DcR2/UAS-Hsc70-4.K71S [5845]; prospero-Gal4/+
	C	UAS-DcR2/+; prospero-Gal4/UAS-pLuc [JF01355]
	D	UAS-DcR2/UAS-Hsc70-4.K71S [5845]; prospero-Gal4/+
	G	UAS-DcR2/UAS-Hsc70-4.K71S [5845]; prospero-Gal4/+
Figure 5	A	UAS-DcR2/+; UAS-EGFP-Clc [7109], prospero-Gal4/UAS-pLuc [JF01355]
	B	UAS-DcR2/+; UAS-EGFP-Clc [7109], prospero-Gal4/UAS-Vps34 [HMS00261]
	C	UAS-DcR2/+; UAS-EGFP-Clc [7109], prospero-Gal4/UAS-Uvrag [HMS01357]
	D	UAS-DcR2/UAS-Hsc70-4.K71S [5845]; UAS-EGFP-Clc [7109], prospero-Gal4/+
Figure 6	A	UAS-DcR2/+; prospero-Gal4/UAS-pLuc [JF01355]
	B	UAS-DcR2/+; prospero-Gal4/UAS-clc [JF02646]
	C	UAS-DcR2/UAS-Vps34 [KK100296]; prospero-Gal4/+
	D	UAS-DcR2/UAS-Vps34 [KK100296]; UAS-GFP-Rab5 [43336], prospero-Gal4/UAS-clc [JF02646]
	G	UAS-DcR2/+; UAS-EGFP-Clc [7109], prospero-Gal4/UAS-pLuc [JF01355]
	H	UAS-DcR2/UAS-Vps34 [KK100296]; UAS-EGFP-Clc [7109], prospero-Gal4/+
	I	UAS-DcR2/UAS-Vps34 [KK100296]; UAS-EGFP-Clc [7109], prospero-Gal4/UAS-clc [JF02646]
Figure S1	A	UAS-GFP-myc-2xFYVE/+; prospero-Gal4/UAS-pLuc [JF01355]
	B	UAS-GFP-myc-2xFYVE/+; prospero-Gal4/UAS-Vps15 [HMS00908]
	C	UAS-GFP-myc-2xFYVE/UAS-Atg6 [GD22123]; prospero-Gal4/UAS-DcR2
	D	UAS-DcR2/+; prospero-Gal4/UAS-pLuc [JF01355]
	E	UAS-DcR2/UAS-Vps34 [KK100296]; prospero-Gal4/+
	F	UAS-Cas9/UAS-Uvrag [81761]; prospero-Gal4/+
	G	UAS-DcR2/+; prospero-Gal4/UAS-Vps15 [HMS00908]
	H	UAS-Cas9/UAS-Vps15 [83822]; prospero-Gal4/+
	I	UAS-Cas9/UAS-Vps15 [341008]; prospero-Gal4/+
	J	UAS-DcR2/UAS-Atg6 [KK110197]; prospero-Gal4/+
	K	UAS-DcR2/UAS-Atg6 [GD22123]; prospero-Gal4/+
	L	UAS-DcR2/+; prospero-Gal4/UAS-Atg6 [HMS01483]
	M	UAS-Cas9/UAS-Atg6 [80830]; prospero-Gal4/+
	O	UAS-DcR2/+; prospero-Gal4/UAS-pLuc [JF01355]
	P	UAS-DcR2/+; prospero-Gal4/UAS-Vps15 [HMS00908]
	Q	UAS-DcR2/UAS-Atg6 [GD22123]; prospero-Gal4/+
Figure S2	A	w1118/+;UAS-DcR2/+; prospero-Gal4/+
	B	UAS-DcR2/+; prospero-Gal4/UAS-Vps34 [HMS00261]
	C	UAS-DcR2/+; prospero-Gal4/UAS-Uvrag [HMS01357]
	D	UAS-DcR2/+; prospero-Gal4/UAS-Vps15 [HMS00908]
	E	UAS-DcR2/UAS-Atg6 [GD22123]; prospero-Gal4/+
	F	UAS-DcR2/UAS-Atg14 [KK108559]; prospero-Gal4/+
Figure S3	A	UAS-DcR2/+; prospero-Gal4, UAS-Vps41-9xHA/UAS-pLuc [JF01355]
	B	UAS-DcR2/UAS-Atg14 [KK108559]; prospero-Gal4, UAS-Vps41-9xHA/+
	C	UAS-DcR2/+; prospero-Gal4, UAS-Vps41-9xHA/UAS-Vps34 [HMS00261]
	D	UAS-DcR2/+; prospero-Gal4, UAS-Vps41-9xHA/UAS-Uvrag [HMS01357]
	E	UAS-DcR2/+; prospero-Gal4, UAS-Vps41-9xHA/UAS-Vps15 [HMS00908]
	F	UAS-DcR2/UAS-Atg6 [GD22123]; prospero-Gal4, UAS-Vps41-9xHA/+
Figure S4	A	UAS-DcR2/+; UAS-EGFP-Clc [7109], prospero-Gal4/UAS-pLuc [JF01355]
	B	UAS-DcR2/+; UAS-EGFP-Clc [7109], prospero-Gal4/UAS-Vps15 [HMS00908]
	C	UAS-DcR2/UAS-Atg6 [GD22123]; UAS-EGFP-Clc [7109], prospero-Gal4/+
	D	UAS-DcR2/UAS-Atg14 [KK108559]; UAS-EGFP-Clc [7109], prospero-Gal4/+
Figure S5	A	UAS-DcR2/+; UAS-EGFP-Clc [7109], prospero-Gal4/UAS-pLuc [JF01355]
	B	UAS-DcR2/+; UAS-EGFP-Clc [7109], prospero-Gal4/UAS-HA-Hsc70-4WT
	C	UAS-DcR2/UAS-Vps34 [KK100296]; UAS-EGFP-Clc [7109], prospero-Gal4/UAS-HA-Hsc70-4WT
