## Supplementary material for "The Uvrag-containing PI3K complex promotes Hsc70-4 dependent endosomal clathrin removal and lysosomal maturation in Drosophila nephrocytes": Table 2.

### Sheet: Munka1
Figure	Panel	Case	p value	Significance rank	Applied statistical test	Post-Hoc test	n
Figure 1	B	control-vps34 RNAi	<0,0001	****	Kruskal-Wallis test	Dunn	44
	C	control-uvrag RNAi	<0,0001	****	Kruskal-Wallis test	Dunn	44
	D	control-atg14 RNAi	0.0719	ns	Kruskal-Wallis test	Dunn	44
	F	control-vps34 RNAi	<0,0001	****	Kruskal-Wallis test	Dunn	100
	G	control-uvrag RNAi	<0,0001	****	Kruskal-Wallis test	Dunn	100
	H	control-atg14 RNAi	0.4131	ns	Kruskal-Wallis test	Dunn	100
	J	control-vps34 RNAi	<0,0001	****	Ordinary one-way ANOVA	Dunnett	15
	K	control-uvrag RNAi	<0,0001	****	Ordinary one-way ANOVA	Dunnett	15
	L	control-atg14 RNAi	0.9974	ns	Ordinary one-way ANOVA	Dunnett	15
	N	control-vps34 RNAi	<0,0001	****	Kruskal-Wallis test	Dunn	100
	O	control-uvrag RNAi	<0,0001	****	Kruskal-Wallis test	Dunn	100
	P	control-atg14 RNAi	0.2967	ns	Kruskal-Wallis test	Dunn	100
Figure 3	B	control-vps34 RNAi	<0,0001	****	Kruskal-Wallis test	Dunn	15
	C	control-uvrag RNAi	0.0007	***	Kruskal-Wallis test	Dunn	15
Figure 4	B	control-hsc70-4 DN	<0,0001	****	Two-tailed Mann Whitney test		100
	D	control-hsc70-4 DN	0.0043	**	Two-tailed Mann Whitney test		15
Figure 5	B	control-vps34 RNAi	<0,0001	****	Ordinary one-way ANOVA	Dunnett	15
	C	control-uvrag RNAi	<0,0001	****	Ordinary one-way ANOVA	Dunnett	15
	D	control-hsc70-4 DN	<0,0001	****	Ordinary one-way ANOVA	Dunnett	15
Figure 6/Rab7 + endosome number	B	control-clc RNAi	0.0006	***	Ordinary one-way ANOVA	Dunnett	10
	C	control-vps34 RNAi	<0,0001	****	Ordinary one-way ANOVA	Dunnett	10
	D	control-vps34 RNAi; clc RNAi	<0,0001	****	Ordinary one-way ANOVA	Dunnett	10
	A	vps34 RNAi-control	<0,0001	****	Ordinary one-way ANOVA	Dunnett	10
	B	vps34 RNAi-clc RNAi	<0,0001	****	Ordinary one-way ANOVA	Dunnett	10
	D	vps34 RNAi-vps34 RNAi; clc RNAi	0.0115	*	Ordinary one-way ANOVA	Dunnett	10
Figure 6/Rab7 + endosome diameter	B	control-clc RNAi	0.2322	ns	Kruskal-Wallis test	Dunn	100
	C	control-vps34 RNAi	<0,0001	****	Kruskal-Wallis test	Dunn	100
	D	control-vps34 RNAi; clc RNAi	0.0322	*	Kruskal-Wallis test	Dunn	100
	A	vps34 RNAi-control	<0,0001	****	Kruskal-Wallis test	Dunn	100
	B	vps34 RNAi-clc RNAi	<0,0001	****	Kruskal-Wallis test	Dunn	100
	D	vps34 RNAi-vps34 RNAi; clc RNAi	<0,0001	****	Kruskal-Wallis test	Dunn	100
Figure 6/GFP-clc intensity	G	control-vps34 RNAi	0.3792	ns	Ordinary one-way ANOVA	Dunnett	15
	H	control-vps34 RNAi; clc RNAi	<0,0001	****	Ordinary one-way ANOVA	Dunnett	15
Supplementary Figure 1	E	control-vps34 RNAi/2	<0,0001	****	Kruskal-Wallis test	Dunn	100
	F	control-uvrag gRNAi	<0,0001	****	Kruskal-Wallis test	Dunn	100
	G	control-vps15 RNAi	<0,0001	****	Kruskal-Wallis test	Dunn	100
	H	control-vps15 gRNAi	<0,0001	****	Kruskal-Wallis test	Dunn	100
	I	control-vps15 gRNAi/2	<0,0001	****	Kruskal-Wallis test	Dunn	100
	J	control-atg6 RNAi	<0,0001	****	Kruskal-Wallis test	Dunn	100
	K	control-atg6 RNAi/2	<0,0001	****	Kruskal-Wallis test	Dunn	100
	L	control-atg6 RNAi/3	<0,0001	****	Kruskal-Wallis test	Dunn	100
	M	control-atg6 gRNAi	<0,0001	****	Kruskal-Wallis test	Dunn	100
Supplementary Figure 2/Atg8a	B	control-vps34 RNAi	<0,0001	****	Kruskal-Wallis test	Dunn	15
	C	control-uvrag RNAi	0.0002	***	Kruskal-Wallis test	Dunn	15
	D	control-vps15 RNAi	0.0002	***	Kruskal-Wallis test	Dunn	15
	E	control-atg6 RNAi/2	0.0004	***	Kruskal-Wallis test	Dunn	15
	F	control-atg14 RNAi	>0,9999	ns	Kruskal-Wallis test	Dunn	15
Supplementary Figure 2/p62	B	control-vps34 RNAi	<0,0001	****	Kruskal-Wallis test	Dunn	15
	C	control-uvrag RNAi	0.0083	**	Kruskal-Wallis test	Dunn	15
	D	control-vps15 RNAi	<0,0001	****	Kruskal-Wallis test	Dunn	15
	E	control-atg6 RNAi/2	<0,0001	****	Kruskal-Wallis test	Dunn	15
	F	control-atg14 RNAi	0.0002	***	Kruskal-Wallis test	Dunn	15
